# Embedding covariate adjustments in tree-based automated machine learning for biomedical big data analyses

**DOI:** 10.1101/2020.08.24.265116

**Authors:** Elisabetta Manduchi, Weixuan Fu, Joseph D. Romano, Stefano Ruberto, Jason H. Moore

**Affiliations:** Department of Biostatistics, Epidemiology & Informatics, University of Pennsylvania, Philadelphia, PA 19104, USA; Institute for Biomedical Informatics, University of Pennsylvania, Philadelphia, PA 19104, USA

**Keywords:** AutoML, covariate adjustment, genetic programming, pathways, feature importance

## Abstract

**Background:** A typical task in bioinformatics consists of identifying which features are associated with a target outcome of interest and building a predictive model. Automated machine learning (AutoML) systems such as the Tree-based Pipeline Optimization Tool (TPOT) constitute an appealing approach to this end. However, in biomedical data, there are often baseline characteristics of the subjects in a study or batch effects that need to be adjusted for in order to better isolate the effects of the features of interest on the target. Thus, the ability to perform covariate adjustments becomes particularly important for applications of AutoML to biomedical big data analysis.

**Results:** We present an approach to adjust for covariates affecting features and/or target in TPOT. Our approach is based on regressing out the covariates in a manner that avoids ‘leakage’ during the cross-validation training procedure. We then describe applications of this approach to toxicogenomics and schizophrenia gene expression data sets. The TPOT extensions discussed in this work are available at https://github.com/EpistasisLab/tpot/tree/v0.11.1-resAdj.

**Conclusions:** In this work, we address an important need in the context of AutoML, which is particularly crucial for applications to bioinformatics and medical informatics, namely covariate adjustments. To this end we present a substantial extension of TPOT, a genetic programming based AutoML approach. We show the utility of this extension by applications to large toxicogenomics and differential gene expression data. The method is generally applicable in many other scenarios from the biomedical field.
