## Additional file 9 for "Embedding covariate adjustments in tree-based automated machine learning for biomedical big data analyses"

### Sheet: GSEA
UPREGULATED IN	NAME	SIZE	ES	NES	NOM p-val	FDR q-val	FWER p-val	RANK AT MAX	LEADING EDGE
CONTROLS	KEGG_LYSOSOME	121	-0.411361	-1.6679	0.00579151	0.424043	0.577	1257	tags=45%, list=26%, signal=60%
CONTROLS	KEGG_N_GLYCAN_BIOSYNTHESIS	46	-0.443165	-1.67888	0.01002	0.520328	0.555	1415	tags=52%, list=29%, signal=73%
CASES	KEGG_STEROID_HORMONE_BIOSYNTHESIS	40	0.507745	1.64872	0.0189474	1	0.647	637	tags=33%, list=13%, signal=37%
CONTROLS	KEGG_B_CELL_RECEPTOR_SIGNALING_PATHWAY	75	-0.438353	-1.71709	0.0300752	1	0.46	227	tags=19%, list=5%, signal=19%
CONTROLS	KEGG_TYPE_I_DIABETES_MELLITUS	41	-0.543633	-1.69452	0.0302419	0.685753	0.513	1318	tags=63%, list=27%, signal=86%
CONTROLS	KEGG_FC_GAMMA_R_MEDIATED_PHAGOCYTOSIS	93	-0.413616	-1.56758	0.0303644	0.349641	0.794	795	tags=34%, list=16%, signal=40%
CASES	KEGG_LIMONENE_AND_PINENE_DEGRADATION	9	0.708775	1.56641	0.0322581	0.728635	0.799	596	tags=56%, list=12%, signal=63%
CONTROLS	KEGG_OTHER_GLYCAN_DEGRADATION	16	-0.560148	-1.56997	0.0328542	0.382025	0.786	1143	tags=63%, list=23%, signal=81%
CONTROLS	KEGG_INTESTINAL_IMMUNE_NETWORK_FOR_IGA_PRODUCTION	44	-0.53553	-1.65434	0.0336634	0.378911	0.61	436	tags=32%, list=9%, signal=35%
CONTROLS	KEGG_FC_EPSILON_RI_SIGNALING_PATHWAY	78	-0.376437	-1.48071	0.037422	0.43104	0.92	254	tags=17%, list=5%, signal=17%
CONTROLS	KEGG_GLYCOSAMINOGLYCAN_DEGRADATION	20	-0.531682	-1.58143	0.0376238	0.39664	0.765	1634	tags=75%, list=33%, signal=112%
CASES	KEGG_TIGHT_JUNCTION	125	0.332116	1.4527	0.0394477	0.816318	0.934	1396	tags=41%, list=28%, signal=55%
CASES	KEGG_LYSINE_DEGRADATION	39	0.454508	1.58624	0.0419287	0.853603	0.766	711	tags=36%, list=14%, signal=42%
